# High-throughput targeted paleoproteomics sex estimation on medieval Great Moravia individuals using MALDI-CASI-FTICR mass spectrometry

**DOI:** 10.64898/2026.02.17.706309

**Authors:** Fabrice Bray, Anežka Pilmann Kotěrová, Lisa Garbé, Marc Haegelin, Benoît Bertrand, Kevimy Agossa, Christian Rolando, Petr Velemínský, Jaroslav Brůžek, Marine Morvan

## Abstract

The estimation of the biological sex of archeological remains is crucial information in bioarchaeology and forensic anthropology. In recent years, proteomics based on molecular sexual dimorphism have emerged as a preferred method, particularly because of its minimally-invasive approach to extracting amelogenin X and Y proteins from tooth enamel. However, there is an increasing demand to accelerate this process while facilitating the analysis of large archaeological assemblages. This study presents a novel high-throughput targeted paleoproteomics method for biological sex estimation using MALDI-CASI-FTICR mass spectrometry. This approach combines the strengths of existing methods, including ultra-high resolution, significantly reduced processing times, targeted analysis, and scalability to large archaeological sample sets. The method was initially validated on modern individuals with known sex and subsequently applied to 130 adult and juvenile individuals from medieval Great Moravia (present-day Czech Republic). Biological sex was successfully estimated for all but one of the individuals. The results not only provide a more efficient biological sex estimation but also help to resolve a few errors in sex assessment previously encountered with osteomorphological and tooth morphometric techniques. The implementation of this method significantly improves the accuracy and efficiency of biological sex estimation, offering a powerful tool for anthropological research.

**Graphical Abstract:** 
