## Supporting Information S2 for "High-throughput targeted paleoproteomics sex estimation on medieval Great Moravia individuals using MALDI-CASI-FTICR mass spectrometry"

### Sheet: Rajhrad
High-throughput targeted paleoproteomics sex estimation on medieval Great Moravia individuals using MALDI-CASI-FTICR mass spectrometry
Fabrice Bray, Anežka Pilmann Kotěrová, Lisa Garbé, Marc Haegelin, Benoît Bertrand, Kevimy Agossa, Christian Rolando, Petr Velemínský, Jaroslav Brůžek, Marine Morvan (marine.morvan@palaeoproteomics.org)
Table S1: Log2 intensities of AMELX, Y, Ratio 889/879, Ratio 1089/1079 and sex estimation for both MALDI-FTICR MS and MALDI-CASI-FTICR-MS for Rajhrad site
	Grave number	MALDI-FTICR MS					MALDI-CASI-FTICR MS
		AMELX	AMELY	Ratio 889/879	Ratio 1089/1079	Proteomics sex	AMELX	AMELY	Ratio 889/879	Ratio 1089/1079	Proteomics sex
	Rajhrad
	H2	23,10	21,00	2,96	18,62	M	21,72	19,75	1,98	15,42	M
	H5	21,77	19,51	5,37	27,53	M	22,22	18,83	4,01	30,04	M
	H11	23,32	0,00	0,00	13,37	F	23,72	0,00	0,00	12,72	F
	H20	24,08	21,40	2,13	17,93	M	22,56	20,55	1,44	12,95	M
	H21	24,69	22,13	1,02	5,44	M	23,35	21,56	0,72	4,99	M
	H23	24,28	21,81	1,79	13,77	M	22,46	20,26	1,48	11,74	M
	H24	23,68	20,56	2,65	9,13	M	22,41	19,50	2,38	8,22	M
	H25-b	22,79	20,21	4,62	18,82	M	21,52	19,21	2,85	18,61	M
	H26	23,14	0,00	0,00	8,35	F	22,33	0,00	0,00	7,70	F
	H27	23,88	0,00	0,00	1,61	F	23,08	0,00	0,00	1,32	F
	H28	23,63	20,79	2,67	12,68	M	22,29	19,88	2,20	10,41	M
	H29	23,71	20,59	1,95	4,36	M	23,08	20,58	1,14	3,85	M
	H32	23,02	20,14	3,10	7,39	M	21,86	19,44	1,53	8,75	M
	H36	23,14	21,04	2,07	15,10	M	21,88	20,10	1,39	10,69	M
	H41	23,53	0,00	0,00	16,31	F	21,82	0,00	0,00	12,37	F
	H43	25,03	22,34	1,32	6,61	M	23,95	21,99	0,97	6,83	M
	H50	24,46	0,00	0,00	11,29	F	23,39	0,00	0,00	8,73	F
	H52	23,62	21,61	4,37	24,09	M	21,81	20,01	3,47	20,63	M
	H54	23,15	0,00	0,00	10,00	F	22,90	0,00	0,00	10,11	F
	H55	23,60	0,00	0,00	12,74	F	22,64	0,00	0,00	12,12	F
	H59	22,52	20,14	1,02	1,67	M	21,40	18,85	0,57	1,75	M
	H64	22,88	0,00	0,00	6,61	F	21,14	0,00	0,00	5,85	F
	H65	24,15	0,00	0,00	4,67	F	23,22	0,00	0,00	4,28	F
	H65-a	23,52	0,00	0,00	5,18	F	22,80	0,00	0,00	4,65	F
	H66	23,87	20,71	2,58	5,00	M	22,19	19,42	2,05	4,18	M
	H76	22,58	20,10	10,48	37,56	M	20,95	18,43	10,13	21,97	M
	H77	22,91	20,99	5,36	30,08	M	21,02	19,17	4,67	20,37	M
	H78	22,82	0,00	0,00	2,99	F	21,41	0,00	0,00	2,71	F
	H79	22,15	20,01	1,96	5,21	M	21,25	18,87	1,13	6,42	M
	H80	22,22	20,07	3,18	20,46	M	21,37	17,83	7,70	13,82	M
	H80-a	23,65	0,00	0,00	4,56	F	22,96	0,00	0,00	3,44	F
	H81	23,11	0,00	0,00	5,16	F	22,34	0,00	0,00	4,14	F
	H85	23,58	20,75	1,96	5,92	M	22,40	20,00	1,24	4,98	M
	H86	21,89	19,82	2,92	6,61	M	19,91	17,77	2,34	5,24	M
	H86-a	23,22	20,74	1,68	6,21	M	22,18	20,48	0,98	5,62	M
	H87	22,70	19,78	1,91	4,75	M	21,46	19,40	0,84	4,69	M
	H88	23,40	0,00	0,00	14,01	F	22,00	0,00	0,00	10,63	F
	H91	22,52	0,00	0,00	2,21	F	21,99	0,00	0,00	2,31	F
	H95	24,19	0,00	0,00	5,09	F	23,44	0,00	0,00	5,28	F
	H96	23,60	0,00	0,00	19,59	F	22,31	0,00	0,00	17,95	F
	H98	22,18	0,00	0,00	4,84	F	20,83	0,00	0,00	4,84	F
	H99	23,82	0,00	0,00	1,15	F	23,56	0,00	0,00	1,08	F
	H103	23,08	20,57	1,95	9,71	M	21,85	19,96	1,49	9,21	M
	H106	24,11	0,00	0,00	3,63	F	22,62	0,00	0,00	3,38	F
	H108	22,79	0,00	0,00	16,90	F	21,59	0,00	0,00	12,01	F
	H111	23,55	0,00	0,00	11,58	F	22,80	0,00	0,00	10,69	F
	H113	23,65	0,00	0,00	5,57	F	23,13	0,00	0,00	5,81	F
	H118	24,30	0,00	0,00	7,77	F	23,57	0,00	0,00	6,74	F
	H119	22,89	20,94	3,84	43,26	M	21,52	19,97	3,44	32,26	M
	H120	26,03	0,00	0,00	0,79	F	25,54	0,00	0,00	0,71	F
	H121	23,51	0,00	0,00	7,48	F	21,94	0,00	0,00	5,19	F
	H122	24,41	21,41	1,43	4,54	M	23,43	21,03	0,93	4,22	M
	H124	23,45	0,00	0,00	1,89	F	22,49	0,00	0,00	1,88	F
	H126	24,34	21,38	2,23	8,59	M	23,05	20,76	1,60	7,19	M
	H127	22,98	20,57	6,19	17,58	M	21,83	19,73	3,57	13,36	M
	H129	23,24	0,00	0,00	7,00	F	22,04	0,00	0,00	6,04	F
	H133	24,71	22,34	1,98	6,35	M	23,40	21,42	1,48	5,47	M
	H134	23,95	0,00	0,00	7,17	F	22,86	0,00	0,00	5,78	F
	H134-a	22,31	0,00	0,00	9,54	F	21,33	0,00	0,00	7,83	F
	H141-b	23,52	0,00	0,00	3,10	F	22,68	0,00	0,00	2,98	F
	H145	24,43	0,00	0,00	10,42	F	23,21	0,00	0,00	7,65	F
	H146	22,54	20,01	1,95	3,35	M	21,85	19,35	1,20	3,11	M
	H151	23,92	21,43	1,83	6,77	M	22,81	20,92	1,35	5,77	M
	H155	24,22	21,51	1,00	2,10	M	23,67	21,47	0,92	2,01	M
	H159	23,77	21,11	1,94	11,74	M	22,60	20,57	1,38	11,00	M
	H160	24,27	21,57	2,64	16,72	M	22,99	20,79	2,31	12,85	M
	H162	24,36	21,75	2,35	12,71	M	22,82	20,62	1,84	9,51	M
	H163	19,06	0,00	0,00	18,22	Not determined	19,31	0,00	0,00	0,00	Not determined
	H165	24,23	0,00	0,00	6,21	F	22,72	0,00	0,00	4,91	F
	H166	22,32	0,00	0,00	9,23	F	20,68	0,00	0,00	8,31	F
	H167	24,08	0,00	0,00	8,11	F	22,81	0,00	0,00	7,21	F
	H168	23,21	0,00	0,00	5,02	F	21,96	0,00	0,00	5,35	F
	H169	22,16	0,00	0,00	60,07	F	20,77	0,00	0,00	0,00	F
	H171	24,13	0,00	0,00	5,63	F	23,23	0,00	0,00	5,80	F
	H175	24,48	0,00	0,00	4,73	F	23,54	0,00	0,00	4,05	F
	H176	23,87	0,00	0,00	21,85	F	22,45	0,00	0,00	19,12	F
	H177	22,05	19,72	3,12	11,98	M	20,65	18,38	1,99	14,02	M
	H182	24,56	0,00	0,00	3,73	F	23,70	0,00	0,00	3,12	F
	H183	24,31	0,00	0,00	4,89	F	23,19	0,00	0,00	4,59	F
	H184	23,44	0,00	0,00	2,45	F	22,51	0,00	0,00	1,89	F
	H185	23,97	0,00	0,00	9,33	F	22,78	0,00	0,00	7,51	F
	H186	24,52	0,00	0,00	19,54	F	23,41	0,00	0,00	12,13	F
	H187	23,85	0,00	0,00	24,88	F	22,21	0,00	0,00	23,00	F
	H188	23,42	21,03	3,24	33,11	M	22,56	20,35	3,45	21,68	M
	H189	22,97	20,09	2,98	10,37	M	21,58	18,88	2,33	10,87	M
	H191	23,88	20,62	4,87	15,12	M	22,79	19,95	3,72	12,82	M
	H192	23,67	20,58	1,92	4,19	M	22,96	20,37	1,51	3,88	M
	H193	24,51	0,00	0,00	2,56	F	23,78	0,00	0,00	2,31	F
	H194	24,51	21,69	3,38	16,81	M	23,34	20,93	2,72	10,76	M
	H196	25,14	0,00	0,00	4,30	F	24,22	0,00	0,00	4,41	F
	H201	24,01	21,42	3,49	9,60	M	23,26	21,28	2,60	7,43	M
	H202	22,71	20,76	10,71	129,49	M	21,30	19,33	10,95	115,56	M
	H209	23,67	20,75	5,54	12,46	M	22,10	19,78	4,13	9,72	M
	H210	23,44	20,95	3,02	20,03	M	22,51	20,43	2,40	15,49	M
	H220	23,11	20,33	2,53	3,72	M	22,02	19,68	1,45	3,50	M
	H225	23,73	0,00	0,00	5,98	F	23,12	0,00	0,00	5,18	F
	H234	24,89	0,00	0,00	11,96	F	23,95	0,00	0,00	9,67	F
	H238	23,94	21,43	10,88	31,57	M	22,89	20,48	9,25	22,12	M
	H241-b	24,60	0,00	0,00	15,79	F	23,65	0,00	0,00	12,96	F
	H243	23,39	21,19	4,98	53,19	M	22,54	20,53	4,24	30,54	M

### Sheet: Mikulčice
High-throughput targeted paleoproteomics sex estimation on medieval Great Moravia individuals using MALDI-CASI-FTICR mass spectrometry
Fabrice Bray, Anežka Pilmann Kotěrová, Lisa Garbé, Marc Haegelin, Benoît Bertrand, Kevimy Agossa, Christian Rolando, Petr Velemínský, Jaroslav Brůžek, Marine Morvan (marine.morvan@palaeoproteomics.org)
Table S1: Log2 intensities of AMELX, Y, Ratio 889/879, Ratio 1089/1079 and sex estimation for both MALDI-FTICR MS and MALDI-CASI-FTICR-MS for Mikulčice site
	Grave number	MALDI-FTICR MS					MALDI-CASI-FTICR MS
		AMELX	AMELY	Ratio 889/879	Ratio 1089/1079	Proteomics sex	AMELX	AMELY	Ratio 889/879	Ratio 1089/1079	Proteomics sex
	Mikulčice
	H362	20,64	18,17	0,00	0,00	M	21,13	19,01	0,79	0,49	M
	H369	21,68	0,00	0,00	0,00	F	20,94	0,00	0,00	0,00	F
	H392	24,68	0,00	0,00	0,00	F	23,70	0,00	0,00	0,52	F
	H401	22,30	20,42	0,00	0,00	M	22,82	20,81	0,66	0,83	M
	H423	23,83	22,31	0,00	0,00	M	23,33	21,77	1,00	2,37	M
	H425	23,98	22,19	0,00	0,00	M	23,94	22,19	0,38	0,89	M
	H426	23,92	21,91	0,00	0,00	M	23,00	21,09	0,34	0,72	M
	H429	23,34	21,55	0,00	0,00	M	23,04	21,54	1,19	2,42	M
	H439	23,20	21,56	0,00	0,00	M	23,59	21,60	0,64	1,20	M
	H483	24,78	23,01	0,00	0,00	M	23,80	22,08	0,28	0,51	M
	H484	22,34	0,00	0,00	0,00	F	23,55	0,00	0,00	0,40	F
	H487	23,48	21,64	0,00	0,00	M	23,30	21,47	0,21	0,28	M
	H493	22,99	21,30	0,00	0,00	M	23,07	21,28	0,86	1,06	M
	H495	24,17	22,32	0,00	0,00	M	23,61	21,67	0,22	0,32	M
	H505	22,71	0,00	0,00	0,00	F	22,41	0,00	0,00	1,14	F
	H507	24,25	22,97	0,00	0,00	M	23,27	22,21	0,67	3,57	M
	H512	22,51	0,00	0,00	0,00	F	22,81	0,00	0,00	0,92	F
	H551	23,68	21,65	0,00	0,00	M	23,07	21,17	0,40	0,82	M
	H553	21,37	20,14	0,00	0,00	M	23,25	21,57	0,54	1,14	M
	H563	21,86	20,38	0,00	0,00	M	21,82	20,23	0,21	0,84	M
	H565	23,76	21,58	0,00	0,00	M	23,94	21,59	0,82	1,45	M
	H588	24,70	0,00	0,00	0,00	F	24,00	0,00	0,00	1,03	F
	H589	23,12	21,65	0,00	0,00	M	23,10	21,69	0,27	0,98	M
	H605a	23,13	20,94	0,00	0,00	M	23,37	21,16	0,67	1,13	M
	H626	23,36	0,00	0,00	0,00	F	23,17	0,00	0,00	1,10	F
	H628	24,25	22,31	0,00	0,00	M	24,15	21,98	0,21	0,33	M
	H697	23,73	0,00	0,00	0,00	F	23,23	0,00	0,00	0,91	F
	H701	23,03	21,03	0,00	0,00	M	21,80	20,24	1,73	12,81	M
	H1082	22,72	20,93	0,00	0,00	M	22,51	20,20	0,58	1,28	M
	H1182	24,38	0,00	0,00	0,00	F	23,60	0,00	0,00	1,49	F
